# Suppression of YAP/TAZ molecular targets by epigenetic editing interferes with GBM growth and invasiveness

**DOI:** 10.64898/2026.03.12.711340

**Authors:** Eva Baronchelli, Silvia Ferretti, Michal Kubacki, Antonella Covino, Valerio Benedetti, Edoardo Bellini, Serena Gea Giannelli, Mirko Luoni, Elisa Ventura, Federica Banfi, Gaia Colasante, Federica Ungaro, Vania Broccoli, Alessandro Sessa

**Affiliations:** Stem Cells and Neurogenesis Unit, Division of Neuroscience, IRCCS San Raffaele Scientific Institute, Milan, 20132, Italy; Neuroepigenetics Unit, Division of Neuroscience, IRCCS San Raffaele Scientific Institute, Milan, 20132, Italy; Experimental Gastroenterology Unit, Department of Gastroenterology and Digestive Endoscopy and Division of Immunology, Transplantation and Infectious Disease, IRCCS San Raffaele Scientific Institute, Milano, 20132, Italy; CNR, Institute of Neuroscience, Milan, 20129, Italy

## Abstract

Glioblastoma (GBM) is a highly aggressive brain tumor characterized by extensive heterogeneity, diffuse invasion, and recurrence despite multimodal therapy. Aberrant transcriptional programs driven by oncogenic signaling pathways sustain GBM growth, stemness, and therapy resistance, yet targeting individual molecular nodes has yielded limited clinical benefit. Here, we introduce a transcriptional rewiring strategy based on an engineered epigenetic silencer factor (ESF) targeting the YAP/TAZ–TEAD axis. We developed a TEAD1 Epigenetic Silencer (TES) by fusing the DNA-binding domain of TEAD1 to repressive epigenetic modules. TES selectively binds TEAD genomic targets and imposes stable transcriptional repression of YAP/TAZ-dependent gene programs through chromatin remodeling and DNA methylation. Genome-wide analyses revealed that TES preserves TEAD1 DNA-binding specificity while converting an oncogenic transcriptional platform into a repressive state. Functionally, TES impaired proliferation, induced cell death, and reduced migratory and invasive properties in glioma cell lines and patient-derived cancer stem–like cells. *In vivo*, TES significantly reduced tumor growth in orthotopic GBM xenograft models and enhanced the therapeutic efficacy of temozolomide. Importantly, TES was well tolerated by normal neural cells *in vitro* and in the adult mouse brain *in vivo*. These findings establish TES as a proof-of-concept epigenetic therapy to durably suppress oncogenic transcriptional networks in GBM.
