## Supplementary material for "Suppression of YAP/TAZ molecular targets by epigenetic editing interferes with GBM growth and invasiveness": Table S1. TES in silico model

### Sheet: I-TASSER
Model	C-score	TM-Score	RMSD
Model1	-2.75	0.45 ± 0.15	12.27 ± 4.0Å
Model2	-2.1	0.42 ± 0.15	38.92 ± 4.0Å
Model3	-1.8	0.71 ± 0.15	40.35 ± 4.0Å
Model4	-1.8	0.74 ± 0.15	45.62 ± 4.0Å
Model5	-1.5	0.80 ± 0.15	48.33 ± 4.0Å
Model3	-0.98	0.98 ± 0.15	65.92 ± 4.0Å

### Sheet: HADDOCK
Parameters of top ten Docking poses in output of Haddock
	Pose 1	Pose 2	Pose 3	Pose 4	Pose 5	Pose 6	Pose 7	Pose 8	Pose 9	Pose 10
𝚫G of binding (Kcal/mol)	-271.12	-244.08	-260.47	-238.94	-251.63	-228.91	-243.77	-219.86	-241.59	-223.48
RMSD	151.06	142.31	176.98	137.84	155.42	101.27	132.08	169.44	108.92	157.63
