## Supplementary material for "Suppression of YAP/TAZ molecular targets by epigenetic editing interferes with GBM growth and invasiveness": Table S4. YAP/TAZ target genes

### Sheet: Foglio1
Target gene	Papers
CCN2	Zhao et al,G&D, 2008; Zhao et al,G&D, 2010, Wu et al., Nat Gen, 2022; Lavado et al, Dev 2013; Panciera et al., CSCs, 2016, Zanconato et al., NCB, 2015; Wang et al. Cell reports, 2018
INHBA	Zhao et al,G&D, 2008;
GLI2	Zhao et al,G&D, 2010,
NF2	Pobbati et al., Structure, 2015; Lavado et al, Dev 2013
AXL	Pobbati et al., Structure, 2015; Panciera et al., CSCs, 2016; Zanconato et al., NCB, 2015. Wang et al. Cell reports, 2018
JAG1	Pobbati et al., Structure, 2015
MYOF	Dattani et al., Dev, 2022, Wang et al. Cell reports, 2018
NUAK2	Dattani et al., Dev, 2022
AMOTL2	Dattani et al., Dev, 2022, Wang et al. Cell reports, 2018
LRP2	Dattani et al., Dev, 2022
KRT8	Dattani et al., Dev, 2022
HAVCR1	Dattani et al., Dev, 2022
GATA3	Dattani et al., Dev, 2022
DAB2	Dattani et al., Dev, 2022
MYC	Wu et al., Nat Gen, 2022, Zanconato et al., NCB, 2015.
CCN1	Wu et al., Nat Gen, 2022; Lavado et al, Dev 2013. Zanconato et al., NCB, 2015. Wang et al. Cell reports, 2018
TET1	Wu et al., Nat Gen, 2022
TEAD1	Wu et al., Nat Gen, 2022
TEAD4	Wu et al., Nat Gen, 2022
RUNX1	Wu et al., Nat Gen, 2022
CLU	Lavado et al, Dev 2013
ANKRD1	Zanconato et al., NCB, 2015. Wang et al. Cell reports, 2018
AJUBA	Zanconato et al., NCB, 2015.
WTIP	Zanconato et al., NCB, 2015.
CCNA2	Zanconato et al., NCB, 2015.
TOP2A	Zanconato et al., NCB, 2015.
GINS1	Zanconato et al., NCB, 2015.
CDCA5	Zanconato et al., NCB, 2015.
FOSL1	Zanconato et al., NCB, 2015.
CDC6	Zanconato et al., NCB, 2015.
CDC25A	Zanconato et al., NCB, 2015.
CDCA8	Zanconato et al., NCB, 2015.
CENPF	Zanconato et al., NCB, 2015.
CENPV	Zanconato et al., NCB, 2015.
ETS1	Zanconato et al., NCB, 2015.
ETS2	Zanconato et al., NCB, 2015.
GADD45B	Zanconato et al., NCB, 2015.
KIF14	Zanconato et al., NCB, 2015.
KIF23	Zanconato et al., NCB, 2015.
KNTC1	Zanconato et al., NCB, 2015.
MCM3	Zanconato et al., NCB, 2015.
MCM7	Zanconato et al., NCB, 2015.
MRE11A	Zanconato et al., NCB, 2015.
MYBL	Zanconato et al., NCB, 2015.
POLA2	Zanconato et al., NCB, 2015.
POLE3	Zanconato et al., NCB, 2015.
POLH	Zanconato et al., NCB, 2015.
PSMC3IP	Zanconato et al., NCB, 2015.
PSMG1	Zanconato et al., NCB, 2015.
RAD18	Zanconato et al., NCB, 2015.
RRM2	Zanconato et al., NCB, 2015.
RUVBL2	Zanconato et al., NCB, 2015.
SGOL1	Zanconato et al., NCB, 2015.
SMC3	Zanconato et al., NCB, 2015.
SUV39H2	Zanconato et al., NCB, 2015.
TIMELESS	Zanconato et al., NCB, 2015.
TK1	Zanconato et al., NCB, 2015.
TOP2A	Zanconato et al., NCB, 2015.
TUBB	Zanconato et al., NCB, 2015.
ZWILCH	Zanconato et al., NCB, 2015.
PARP2	Zanconato et al., NCB, 2015.
HAUS8	Zanconato et al., NCB, 2015.
STMN1	Zanconato et al., NCB, 2015.
CDC20	Totaro et al., NCB, 2015, review
CDKN1A	Totaro et al., NCB, 2015, review
CDKN1B	Totaro et al., NCB, 2015, review
CCNA1	Totaro et al., NCB, 2015, review
CDK1	Totaro et al., NCB, 2015, review
CCNB1	Totaro et al., NCB, 2015, review
CCNB2	Totaro et al., NCB, 2015, review
CCND1	Totaro et al., NCB, 2015, review
AURKA	Totaro et al., NCB, 2015, review
AURKB	Totaro et al., NCB, 2015, review
PLK1	Totaro et al., NCB, 2015, review
CENPA	Totaro et al., NCB, 2015, review
CENPB	Totaro et al., NCB, 2015, review
BUB1	Totaro et al., NCB, 2015, review
BUB3	Totaro et al., NCB, 2015, review
MCM10	Totaro et al., NCB, 2015, review
MCM2	Totaro et al., NCB, 2015, review
AREG	Kim et al., BMC reports, 2018
VIM	Kim et al., BMC reports, 2018
LATS2	Wang et al. Cell reports, 2018
ASAP1	Wang et al. Cell reports, 2018
F3	Wang et al. Cell reports, 2018
IGFBP3	Wang et al. Cell reports, 2018
CRIM1	Wang et al. Cell reports, 2018
FJX1	Wang et al. Cell reports, 2018
FOXF2	Wang et al. Cell reports, 2018
GADD45A	Wang et al. Cell reports, 2018
CCD80	Wang et al. Cell reports, 2018
NT5E	Wang et al. Cell reports, 2018
DOCK5	Wang et al. Cell reports, 2018
PTPN14	Wang et al. Cell reports, 2018
