## Supplementary material for "Suppression of YAP/TAZ molecular targets by epigenetic editing interferes with GBM growth and invasiveness": Table S6. Cell lines used in this work

### Sheet: Foglio1
		Cell line	Species	Origin	GBM molecular subtype	Genotype	Reference	Source
		SNB19	Human	Astrocytoma cell line	Proneural	PTEN, TERT, TP53		RRID:CVCL_0535
		U87	Human	Glioblastoma cell line	Mesenchymal	IDH1, NF1, PTEN, TERT, TP53	Breznik et al., 2017; Lane et al., 2019	RRID:CVCL_0022
		CSC L0627	Human	Patient-derived cancer stem cells	Classical		Narayanan et al., 2019	doi: 10.1038/s41418-018-0248-7
		CSC L1312	Human	Patient-derived cancer stem cells	Mesenchymal		Narayanan et al., 2019	doi: 10.1038/s41418-018-0248-7
