## Supplementary material for "Suppression of YAP/TAZ molecular targets by epigenetic editing interferes with GBM growth and invasiveness": Table S7. Antibodies used in this work

### Sheet: Foglio1
ANTIBODY	SOURCE	IDENTIFIER	DILUTION
			IF	WB	IHC	CUT&TAG
Rabbit polyclonal anti-phospho-Histone H3 (Ser10)	Sigma-Aldrich	Cat#06-570	1:200	-	-	-
		RRID:AB_310177
Rabbit polyclonal anti-Cleaved Catspase-3 (Asp175)	Cell Signaling Technology	Cat#9661	1:200	-	-	-
		RRID:AB_2341188
Rabbit polyclonal anti-Calnexin	Sigma-Aldrich	Cat#C4731	-	1:2000	-	-
		RRID:AB_476845
Chicken polyclonal anti-GFP	Thermo Fisher Scientific	Cat#A10262	1:1000	-	1:1000	-
		RRID:AB_2534023
Chicken polyclonal anti-MAP2	Abcam	Cat#ab92434	1:1000	-	-	-
		RRID:AB_2138147
Rabbit monoclonal anti-Ki-67 (Clone SP6)	Immunological Sciences	Cat# MAB-90948	1:500	-	-	-
		RRID: AB_10979488
V5 Tag mouse Monoclonal Antibody	Thermo Fisher Scientific	Cat#R960-25	1:500	1:1000	-	1:50
		RRID:AB_2556564
Human Nuclear Antigen (HNA) (Human Cell Marker) Recombinant Rabbit Monoclonal Antibody (235-1R)	Thermo Fisher Scientific	Cat#RBM5-346-P1	1:100	-	-	-
HA-Tag (C29F4) Rabbit Monoclonal Antibody	Cell Signaling Technology	Cat#3724	-	-	-	1:50
		RRID: AB_1549585
