## Supplementary material for "Suppression of YAP/TAZ molecular targets by epigenetic editing interferes with GBM growth and invasiveness": Table S8. Oligonucleotides used in this work

### Sheet: Sheet1
Primer Name	Forward strand	Reverse strand
hCCN1	CCAAGGGGCTGGAATGCAAC	GGGCTGGAAACTTTCCCCGT
hCCN2	CCCGCACAAGGGCCTATTCT	GCAGCTGCTCTGGAAGGACT
hMYC	TCTCCTCGACGGAGTCCTCC	GCCAGGAGCCTGCCTCTTT
hTGFβ2	AAGGCGAATGGCTCTCCTTCG	AGATGGTACAAAAGTGCAGCAGGG
hTHBS1	AGGCAAGGACTGCGTTGGT	CAGCTGCCATCAGGGTAGCT
hHMMR	GCTGGTCAAGCAATTGGAAGAGGA	CCTGCAAAAGCAGGGTGGC
hGAPDH	AATGAAGGGGTCATTGATGG	AAGGTGAAGGTCGGAGTCAA
